# WOMBAT-P: Benchmarking Label-Free Proteomics Data Analysis Workflows

**DOI:** 10.1101/2023.10.02.560412

**Authors:** David Bouyssié, Pınar Altıner, Salvador Capella-Gutierrez, José M. Fernández, Yanick Paco Hagemeijer, Peter Horvatovich, Martin Hubálek, Fredrik Levander, Pierluigi Mauri, Magnus Palmblad, Wolfgang Raffelsberger, Laura Rodríguez-Navas, Dario Di Silvestre, Balázs Tibor Kunkli, Julian Uszkoreit, Yves Vandenbrouck, Juan Antonio Vizcaíno, Dirk Winkelhardt, Veit Schwämmle

## Abstract

Proteomics research encompasses a wide array of experimental designs, resulting in diverse datasets varying in structure and properties. This diversity has led to a considerable variety of software solutions for data analysis, each of them using multiple tools with different algorithms for operations like peptide-spectrum matching, protein inference, quantification, statistical analysis, and visualization. Computational workflows combine these algorithms to facilitate end-to-end analysis, spanning from raw data to detecting differentially regulated proteins. We introduce WOMBAT-P, a versatile platform designed for the automatic benchmarking and comparison of bottom-up label-free proteomics workflows. By standardizing software parameterization and workflow outputs, WOMBAT-P empowers an objective comparison of four commonly utilized data analysis workflows. Furthermore, WOMBAT-P streamlines the processing of public data based on the provided metadata, with an optional specification of 30 parameters. Wombat-P can use Sample and Data Relationship Format for Proteomics (SDRF-Proteomics) as the file input to simply process annotated local or ProteomeXchange deposited datasets. This feature offers a shortcut for data analysis and facilitates comparisons among diverse outputs. Through an examination of experimental ground truth data and a realistic biological dataset, we unveil significant disparities and a low overlap between identified and quantified proteins. WOMBAT-P not only enables rapid execution and seamless comparison of four workflows (on the same dataset) using a wide range of benchmarking metrics but also provides insights into the capabilities of different software solutions. These metrics support researchers in selecting the most suitable workflow for their specific dataset. The modular architecture of WOMBAT-P promotes extensibility and customization, making it an ideal platform for testing newly developed software tools within a realistic data analysis context.
