## Supplementary Table 2 for "WOMBAT-P: Benchmarking Label-Free Proteomics Data Analysis Workflows"

### Sheet: SupplTable2
Category	Aspect	Subgroup	Name	Name in JSON file	Definition	Value
Functionality	Traceability	Spectra	Tracable spectra	TraceableSpectra	Results tracable to original spectra	Y/N
Functionality	Traceability	Spectra	Universal spectrum identifiers	UniversalSpectumIdentifiers	Workflow generates USIs (Universal Spectrum Identifier)	Y/N
Functionality	Traceability	Spectra	Peptide to spectra	PeptideToSpectra	Corresponding spectrum numbers/ids available from peptide level	Y/N
Functionality	Traceability	Spectra	Protein to spectra	ProteinToSpectra	Corresponding spectrum numbers/ids available from protein level	Y/N
Functionality	Traceability	File names	Results to raw files	ResultsToRawFiles	Raw input file names preserved in tables on PSM/peptide/protein level	Y/N
Functionality	Traceability	File names	Public raw files	PublicRawFiles	Raw files publicly available	Y/N
Functionality	Traceability	Parameters	Experimental design	ExperimentalDesign	Biological and technical replicates can be identified in results	Y/N
Functionality	Performance	Identification	PSM number	PSMNumber	Number of identified PSMs passing preset FDR	Integer
Functionality	Performance	Identification	Peptide number	PeptideNumber	Number of uniquely identified peptide identifications passing preset FDR	Integer
Functionality	Performance	Identification	Protein number	ProteinNumber	Number of uniquely identified protein identifications passing preset FDR	Integer
Functionality	Performance	Identification	Protein group number	ProteinGroupNumber	Number of different protein groups passing preset FDR	Integer
Functionality	Performance	Identification	Peptide coverage	PeptideCoverage	Percentage of peptides identified in all samples	Double
Functionality	Performance	Identification	Protein coverage	ProteinCoverage	Percentage of proteins identified in all samples	Double
Functionality	Performance	Identification	Peptides per protein	PeptidesPerProtein	Distribution of peptides per protein group	Set of Integer
Functionality	Performance	Quantification	Correlation peptides	CorrelationPeptides	Mean of Pearsson correlation of protein abundances between replicates (log2-scale)	Double
Functionality	Performance	Quantification	Correlation proteins	CorrelationProteins	Mean of Pearsson correlation of peptide abundances between replicates (log2-scale)	Double
Functionality	Performance	Quantification	Number peptides	NumberOfPeptides	Number of quantified peptides with at least 50% coverage	Integer
Functionality	Performance	Quantification	Number protein groups	NumberOfProteinGroups	Number of quantified proteins groups with at least 50% coverage	Integer
Functionality	Performance	Quantification	Dynamic peptide range	DynamicPeptideRange	Difference of peptide abundance (top 5% versus bottom 5% quantile)	Double
Functionality	Performance	Quantification	Dynamic protein range	DynamicProteinRange	Difference of protein abundance (top 5% versus bottom 5% quantile)	Double
Functionality	Performance	Statistics	Differentially regulated peptides 5%	DifferentialRegulatedPeptides5Perc	Number of differentially regulated peptides with FDR below 5%	Set of Double
Functionality	Performance	Statistics	Differentially regulated proteins 5%	DifferentialRegulatedProteins5Perc	Number of differentially regulated proteins with FDR below 5%	Set of Double
Functionality	Performance	Statistics	Differentially regulated peptides 1%	DifferentialRegulatedPeptides1Perc	Number of differentially regulated peptides with FDR below 1%	Set of Double
Functionality	Performance	Statistics	Differentially regulated proteins 1%	DifferentialRegulatedProteins1Perc	Number of differentially regulated proteins with FDR below 1%	Set of Double
Functionality	Performance	Statistics	Missing peptide values	MissingPeptideValues	Percentage of missing values in entire peptide set	Double
Functionality	Performance	Statistics	Missing protein values	MissingProteinValues	Percentage of missing values in entire protein set	Double
Functionality	Performance	Digestion	Digestion efficiency	Efficiency	Distribution of number of miscleavages	Set of Double
Functionality	Performance	PTMs	PTM Distribution	PTMDistribution	Percentage of peptides with PTM xyz	Set of Double
Functionality	Performance	PTMs	PTM Occupancy	PTMOccupancy	Distribution of peptides with 1,2,… PTMs	Set of Double
Functionality	Parameter	Identification	Database size	DatabaseSize	Number of entries in fasta file	Integer
Functionality	Parameter	Identification	Canonical sequences	CanonicalSequences	Database includes canonical sequences	Y/N
Functionality	Parameter	identification	PTM localization	PTMLocalization	Is PTM localization scoring software included in the workflow	Y/N
