## Supplementary Table 1 for "WOMBAT-P: Benchmarking Label-Free Proteomics Data Analysis Workflows"

### Sheet: SupplTable1
Parameter name	Short description	Category
fixed_mods	Fixed modifications	ID
variable_mods	Variable modifications	ID
precursor_mass_tolerance, precursor_mass_tolerance_unit	Precursor tolerance	ID
fragment_mass_tolerance, fragment_mass_tolerance_unit	Fragment ion tolerance	ID
enzyme	Cleavage	ID
fions	Fragment ion types: forward	ID
rions	Fragment ion types: reverse	ID
isotope_error_range	Isotopes for ID	ID
add_decoys	Add decoys	ID
num_hits	Report number of PSM ranks	ID
allowed_miscleavages	Number of miscleavages	ID
min_precursor_charge	Min precursor charge	ID
max_precursor_charge	Max precursor charge	ID
min_peptide_length	Min peptide length	ID
max_peptide_length	Max peptide length	ID
max_mods	Max number of modifications per peptide	ID
ident_fdr_psm	fdr on psm level	ID
ident_fdr_peptide	fdr on peptide level	ID
ident_fdr_protein	fdr on protein level	ID
protein_inference	Protein inference	QUANT
match_between_runs	Match between runs yes/no	QUANT
quantification_method	Quantification method (per peptide)	QUANT
summarization_proteins	Quantification method (protein summarization)	QUANT
min_num_peptides	Peptide FDR	QUANT
summarization_psms	Summarization from PSMs to peptide	QUANT
quant_transformation	Log2 of other tranformation of quant values	QUANT
normalization_method	Normalization of quant values method	QUANT
run_statistics	Run statistical testing yes/no	STAT
fdr_method	Statistical testing threshold type	STAT
fdr_threshold	Statistical testing threshold value	STAT
